# Whole-embryo Spatial Transcriptomics at Subcellular Resolution from Gastrulation to Organogenesis

**DOI:** 10.1101/2024.08.27.609868

**Authors:** Yinan Wan, Jakob El Kholtei, Ignatius Jenie, Mariona Colomer-Rosell, Jialin Liu, Joaquin Navajas Acedo, Lucia Y. Du, Mireia Codina-Tobias, Mengfan Wang, Ahilya Sawh, Edward Lin, Tzy-Harn Chuang, Susan E. Mango, Guoqiang Yu, Bogdan Bintu, Alexander F. Schier

**Author notes:** These authors contributed equally to this work (Jakob El Kholtei, Ignatius Jenie). Corresponding authors. (Y.W.); (B.B.); (A.F.S.).

## Abstract

Spatiotemporal patterns of gene expression underlie embryogenesis. Despite progress in single-cell genomics, mapping these patterns across whole embryos with comprehensive gene coverage and at high resolution has remained elusive. Here, we introduce a <u>w</u>hole-<u>e</u>mbryo imaging platform using <u>m</u>ultiplexed <u>e</u>rror-robust fluorescent in-<u>s</u>itu <u>h</u>ybridization (weMERFISH). We quantified the expression of 495 genes in whole-mount zebrafish embryos at subcellular resolution. Integration with single-cell multiomics data generated an atlas detailing the expression of 25,872 genes and the accessibility of 294,954 chromatin regions, explorable with an online interface MERFISHEYES (beta version). We found that temporal gene expression aligns with cellular maturation and morphogenetic movements, diverse expression patterns correspond to composites of tissue-specific accessible elements, and changes in gene expression generate sharp boundaries during gastrulation. These results establish a novel approach for whole-organism spatial transcriptomics, provide a comprehensive spatially resolved atlas of gene expression and chromatin accessibility, and reveal the diversity, precision and emergence of embryonic patterns.
