## Supplementary material for "Whole-embryo Spatial Transcriptomics at Subcellular Resolution from Gastrulation to Organogenesis": DataS1

### Sheet: Sheet1
Gene	Tissue	PMID/source
dand5	kupffer's vesicle	35129208
dlx3b	posterior neural plate	15581883
egln1b	ionocyte progenitor	scMultiome
elavl3	differentiating neuron	30755067
emid1	endoderm	scMultiome
emx2	diencephalon	19650145
emx3	telencephalon	19650145
eve1	tailbud	scMultiome
etv2	endothelial progenitors	16336046
fezf2	hypothalamus/telencephalon/diencephalon	19524703
fn1b	psm/somite	https://zfin.org/ZDB-PUB-010810-1
foxd3	neural crest	16499899
foxg1	telencephalon	9799423
gata5	heart field	10580005
gcm2	ionocyte progenitor	21858216
gfi1aa	pronephric duct/blood island	scMultiome
grhl1	ionocyte progenitor	19757382
her1	psm	10887161
kdrl	endothelial progenitors	9053314
lhx1a	pronephric duct/blood island	20209443
lmo2	endothelial progenitors/pronephric duct/blood island	14602685
mab21l2	midbrain/optic primordium	11677058
mcama	endoderm	scMultiome
myod1	adaxial/somite	8951054
nkx2.5	heart field	32580940
pax2a	midbrain/hindbrain, otic placode, spinal cord	1680220
pax6a	diencephalon, optic primordium, hindbrain	9831649
pax6b	optic primoridum, hindbrain, lens placode	9831649
pcdh7b	posterior neural plate border, otic placode	scMultiome
pmp22b	notochord	11731487
prdm1a	adaxial/ posterior neural plate border	19777590
prox1a	lens placode	https://zfin.org/ZDB-PUB-010810-1
rab11fip4a	optic primordium	scMultiome
rx3	optic primordium, hypothalamus	12947416
shha	notochord, neural floor plate, spinal cord	8269519
sox10	neural crest	11684650
spon1b	neural floor plate	scMultiome
SRRM4	differentiating neuron	scMultiome
tbxta	notochord	7600949
