## Supplementary material for "Whole-embryo Spatial Transcriptomics at Subcellular Resolution from Gastrulation to Organogenesis": DataS3

### Sheet: Sheet1
Level	Color	Name	Sequence	Amount	Purification
1	AF488	Stv_82-4xRC-bcm_39024	GTCAAGGACGGCAGTGCAAAcatgtcatgccgagttgcctcatgtcatgccgagttgcctcatgtcatgccgagttgcctcatgtcatgccgagttgcct	250nm	STD
2	AF488	bcm_39024-4xRC-bcm_39031	AGGCAACTCGGCATGACATGtacgctacgtttaccacgtctacgctacgtttaccacgtctacgctacgtttaccacgtctacgctacgtttaccacgtc	250nm	STD
1	Cy5	Stv_1-4xRC-bcm_39026	GGGACGGTTCCAATCGGATCgaggagcaccgattaaagtagaggagcaccgattaaagtagaggagcaccgattaaagtagaggagcaccgattaaagta	250nm	STD
2	Cy5	bcm_39026-4xRC-bcm_39036	TACTTTAATCGGTGCTCCTCcccgaatctgcgctatctcccccgaatctgcgctatctcccccgaatctgcgctatctcccccgaatctgcgctatctcc	250nm	STD
1	Cy3	Stv_79-4xRC-bcm_39029	TGAAAGCCGGACAGTTCGCAttcggacccatacgacatgtttcggacccatacgacatgtttcggacccatacgacatgtttcggacccatacgacatgt	250nm	STD
2	Cy3	bcm_39029-4xRC-bcm_39040	ACATGTCGTATGGGTCCGAAtcgctactcacggtaatgtgtcgctactcacggtaatgtgtcgctactcacggtaatgtgtcgctactcacggtaatgtg	250nm	STD
Readout	AF488	bcm_39031_A488	[Alexa488]GACGTGGTAAACGTAGCGTA[Alexa488]	1um	HPLC
Readout	Cy5	bcm_39036_Cy5	[CY5]GGAGATAGCGCAGATTCGGG[CY5]	1um	HPLC
Readout	Cy3	bcm_39040_Cy3	[CY3]CACATTACCGTGAGTAGCGA[CY3]	1um	HPLC
