## Supplementary material for "Whole-embryo Spatial Transcriptomics at Subcellular Resolution from Gastrulation to Organogenesis": DataS4

### Sheet: DataS3
	level_0	index	Original coordinates	Matching peak	gene	Tissue	paper	Celltypes
0	0	7-44470301-44470801	chr7:44469713-44471437	chr7:44470301-44470801	cdh5	blood vessel	Sun et al, 2024	['Hematopoeitic (ICM)', 'Hematopoeitic (RBI)']
1	1	24-21800047-21800547	chr24:21799466-21800601	chr24:21800047-21800547	flt1	blood vessel	Sun et al, 2024	['Heart Primordium']
2	2	7-44471135-44471635	chr7:44469713-44471437	chr7:44471135-44471635	cdh5	blood vessel	Sun et al, 2024	[]
3	3	24-21781414-21781914	chr24:21781149-21781822	chr24:21781414-21781914	flt1	blood vessel	Sun et al, 2024	['Hematopoeitic (ICM)', 'Hematopoeitic (RBI)']
4	4	3-46843785-46844285	chr3:46843627-46844341	chr3:46843785-46844285	elavl3	brain	Sun et al, 2024	['Floor Plate', 'Forebrain Ventral', 'Hindbrain R1+2', 'Hindbrain R3+4', 'Hindbrain R5+6', 'Hindbrain R7', 'Midbrain', 'Spinal Cord']
5	5	7-25306269-25306769	chr7:25306019-25306763	chr7:25306269-25306769	cyp26b1	brain	Sun et al, 2024	['Hindbrain R1+2', 'Hindbrain R3+4', 'Hindbrain R5+6', 'Hindbrain R7']
6	6	6-32206459-32206959	chr6:32206830-32208830	chr6:32206459-32206959	foxd3	cranial embryo	Lukoseviciute et al, 2021	['Diencephalon', 'Hindbrain R1+2', 'Hindbrain R3+4', 'Hindbrain R7', 'Midbrain', 'Neural Crest', 'Optic Cup', 'Spinal Cord', 'Spinal Cord Differentiated', 'Telencephalon Dorsal']
7	7	6-32164222-32164722	chr6:32162830-32164830	chr6:32164222-32164722	foxd3	embryo trunk	Lukoseviciute et al, 2021	['Adaxial Cells', 'Segmental Plate', 'Somites Forming', 'Tailbud']
8	8	6-32163431-32163931	chr6:32162830-32164830	chr6:32163431-32163931	foxd3	embryo trunk	Lukoseviciute et al, 2021	['Adaxial Cells', 'Segmental Plate', 'Somites Formed', 'Somites Forming']
9	9	17-10313170-10313670	chr17:10313004-10313731	chr17:10313170-10313670	foxa1	endoderm	Sun et al, 2024	['Prechordal Plate']
10	10	12-20334318-20334818	chr12:20333608-20334937	chr12:20334318-20334818	hbbe3	erythrocyte	Sun et al, 2024	['Heart Primordium', 'Hematopoeitic (RBI)']
11	11	21-39181103-39181603	chr21:39180848-39181524	chr21:39181103-39181603	cryba1b	eye	Sun et al, 2024	[]
12	12	2-4257089-4257589	chr2:4257198-4258049	chr2:4257089-4257589	gata6	heart	Sun et al, 2024	['Adaxial Cells', 'Segmental Plate', 'Somites Formed', 'Somites Forming', 'Tailbud']
13	13	23-7368809-7369309	chr23:7368632-7369430	chr23:7368809-7369309	gata5	heart	Sun et al, 2024	['Adaxial Cells', 'Heart Primordium', 'Segmental Plate', 'Tailbud']
14	14	11-30621136-30621636	chr11:30621076-30621749	chr11:30621136-30621636	tmem178	heart	Sun et al, 2024	['Epidermis', 'YSL']
15	15	11-22497624-22498124	chr11:22497431-22498455	chr11:22497624-22498124	myog	muscle	Sun et al, 2024	['Adaxial Cells', 'Notochord', 'Segmental Plate', 'Somites Formed', 'Somites Forming']
16	16	1-5538006-5538506	chr1:5537403-5538050	chr1:5538006-5538506	fn1b	muscle	Sun et al, 2024	['Segmental Plate', 'Somites Forming', 'Tailbud']
17	17	1-5537436-5537936	chr1:5537403-5538050	chr1:5537436-5537936	fn1b	muscle	Sun et al, 2024	['Adaxial Cells', 'Segmental Plate', 'Somites Forming', 'Tailbud']
18	18	11-22617916-22618416	chr11:22618040-22619071	chr11:22617916-22618416	myog	muscle	Sun et al, 2024	['Adaxial Cells', 'Segmental Plate', 'Somites Formed', 'Somites Forming']
19	19	1-5529207-5529707	chr1:5529071-5529683	chr1:5529207-5529707	fn1b	muscle	Sun et al, 2024	['Adaxial Cells', 'Segmental Plate', 'Somites Forming', 'Tailbud']
20	20	23-18712970-18713470	chr23:18712386-18714017	chr23:18712970-18713470	myh7bb	muscle	Sun et al, 2024	['Diencephalon', 'Midbrain', 'Optic Cup']
21	21	11-22597628-22598128	chr11:22596836-22597999	chr11:22597628-22598128	myog	muscle	Sun et al, 2024	['Adaxial Cells', 'Segmental Plate', 'Somites Formed', 'Somites Forming']
22	22	2-24301505-24302005	chr2:24300916-24302380	chr2:24301505-24302005	fitm1	muscle	Sun et al, 2024	['Adaxial Cells', 'Somites Formed', 'Somites Forming']
23	23	3-1469093-1469593	chr3:1469174-1469626	chr3:1469093-1469593	sox10	neural crest	Cunningham et al, 2021	['Neural Crest']
24	24	3-1460674-1461174	chr3:1460720-1461154	chr3:1460674-1461174	sox10	neural crest	Cunningham et al, 2021	['Neural Crest']
25	25	3-1504839-1505339	chr3:1504750-1505414	chr3:1504839-1505339	sox10	neural crest	Cunningham et al, 2021	['Diencephalon', 'Forebrain Ventral', 'Hindbrain R1+2', 'Hindbrain R3+4', 'Midbrain', 'Neural Crest', 'Optic Cup', 'Telencephalon Dorsal']
26	26	3-1491953-1492453	chr3:1492007-1492385	chr3:1491953-1492453	sox10	neural crest	Cunningham et al, 2021	['Neural Crest', 'Telencephalon Dorsal']
27	27	3-1456868-1457368	chr3:1456955-1457229	chr3:1456868-1457368	sox10	neural crest	Cunningham et al, 2021	['Diencephalon', 'Neural Crest', 'Optic Cup', 'Placode Otic', 'Telencephalon Dorsal']
28	28	3-1455428-1455928	chr3:1455569-1455775	chr3:1455428-1455928	sox10	neural crest	Cunningham et al, 2021	['Neural Crest', 'Placode Otic']
29	29	3-1460674-1461174	chr3:1460504-1461180	chr3:1460674-1461174	sox10	neural crest	Sun et al, 2024	['Neural Crest']
30	30	3-1486225-1486725	chr3:1486316-1486697	chr3:1486225-1486725	sox10	neural crest	Cunningham et al, 2021	['Neural Crest']
31	31	11-20061606-20062106	chr11:20061583-20062168	chr11:20061606-20062106	fezf2	neuron	Sun et al, 2024	['Diencephalon', 'Forebrain Ventral', 'Optic Cup', 'Telencephalon Dorsal']
32	32	17-42086171-42086671	chr17:42086190-42086820	chr17:42086171-42086671	nkx2.4a	neuron	Sun et al, 2024	['Diencephalon', 'Forebrain Ventral', 'Optic Cup']
33	33	11-20030808-20031308	chr11:20029883-20031949	chr11:20030808-20031308	fezf2	neuron	Sun et al, 2024	['Diencephalon', 'Forebrain Ventral', 'Hindbrain R3+4', 'Midbrain', 'Optic Cup', 'Telencephalon Dorsal']
34	34	11-20029935-20030435	chr11:20029883-20031949	chr11:20029935-20030435	fezf2	neuron	Sun et al, 2024	['Diencephalon', 'Forebrain Ventral', 'Optic Cup', 'Placode Lens', 'Telencephalon Dorsal']
35	35	11-20031545-20032045	chr11:20029883-20031949	chr11:20031545-20032045	fezf2	neuron	Sun et al, 2024	['Diencephalon', 'Forebrain Ventral', 'Optic Cup', 'Placode Lens', 'Telencephalon Dorsal']
36	36	6-7375250-7375750	chr6:7375182-7376450	chr6:7375250-7375750	sox21a	neuron	Sun et al, 2024	['Hindbrain R1+2', 'Hindbrain R3+4', 'Hindbrain R5+6', 'Hindbrain R7', 'Midbrain']
37	37	6-7375849-7376349	chr6:7375182-7376450	chr6:7375849-7376349	sox21a	neuron	Sun et al, 2024	['Hindbrain R7', 'Midbrain', 'Optic Cup']
38	38	6-7408426-7408926	chr6:7408367-7408973	chr6:7408426-7408926	sox21a	neuron	Sun et al, 2024	['Diencephalon', 'Forebrain Ventral', 'Hindbrain R3+4', 'Hindbrain R7', 'Midbrain', 'Optic Cup', 'Telencephalon Dorsal']
39	39	11-20019724-20020224	chr11:20019657-20020256	chr11:20019724-20020224	fezf2	neuron	Sun et al, 2024	['Diencephalon', 'Forebrain Ventral', 'Midbrain', 'Optic Cup', 'Telencephalon Dorsal']
40	40	6-7375250-7375750	chr6:7375182-7375748	chr6:7375250-7375750	sox21a	neuron	Sun et al, 2024	['Hindbrain R1+2', 'Hindbrain R3+4', 'Hindbrain R5+6', 'Hindbrain R7', 'Midbrain']
41	41	13-1280387-1280887	chr13:1280332-1280952	chr13:1280387-1280887	olig3	neuron(head)	Sun et al, 2024	['Hindbrain R7']
42	42	13-1276454-1276954	chr13:1276348-1277022	chr13:1276454-1276954	olig3	neuron(head)	Sun et al, 2024	[]
43	43	20-48818552-48819052	chr20:48818326-48818949	chr20:48818552-48819052	nkx2.4b	neuron(trunk)	Sun et al, 2024	['Diencephalon', 'Forebrain Ventral', 'Optic Cup', 'Telencephalon Dorsal']
44	44	13-1295664-1296164	chr13:1295180-1295889	chr13:1295664-1296164	olig3	neuron(trunk)	Sun et al, 2024	['Adaxial Cells', 'Segmental Plate', 'Somites Forming', 'Spinal Cord']
45	45	13-1276454-1276954	chr13:1276348-1276714	chr13:1276454-1276954	olig3	neuron(trunk)	Sun et al, 2024	[]
46	46	20-48825308-48825808	chr20:48825222-48825872	chr20:48825308-48825808	nkx2.4b	neuron(trunk)	Sun et al, 2024	['Floor Plate', 'Forebrain Ventral']
47	47	20-48836372-48836872	chr20:48836358-48836909	chr20:48836372-48836872	nkx2.4b	neuron(trunk)	Sun et al, 2024	['Forebrain Ventral', 'Spinal Cord']
48	48	13-4425777-4426277	chr13:4425688-4426329	chr13:4425777-4426277	brachury	notochord	Kemmler et al 2023	['Floor Plate', 'Notochord', 'Somites Formed']
49	49	24-28888364-28888864	chr24:28888371-28890280	chr24:28888364-28888864	col11a1a	notochord	Sun et al, 2024	['Notochord', 'Spinal Cord', 'Tailbud']
50	50	24-28888926-28889426	chr24:28888371-28890280	chr24:28888926-28889426	col11a1a	notochord	Sun et al, 2024	['Notochord', 'Tailbud']
51	51	24-28889433-28889933	chr24:28888371-28890280	chr24:28889433-28889933	col11a1a	notochord	Sun et al, 2024	['Notochord', 'Tailbud']
52	52	8-21193634-21194134	chr8:21193658-21194327	chr8:21193634-21194134	col2a1a	notochord	Sun et al, 2024	['Floor Plate', 'Hindbrain R3+4', 'Notochord']
53	53	18-46305105-46305605	chr18:46304845-46305808	chr18:46305105-46305605	foxa3	notochord	Sun et al, 2024	['Cephalic Mesoderm', 'Floor Plate', 'Forebrain Ventral', 'Notochord', 'Prechordal Plate', 'Tailbud']
54	54	3-46810448-46810948	chr3:46810459-46812421	chr3:46810448-46810948	elavl3	olfactory bulb	Sun et al, 2024	['Diencephalon', 'Forebrain Ventral', 'Optic Cup', 'Spinal Cord', 'Telencephalon Dorsal']
55	55	3-46811036-46811536	chr3:46810459-46812421	chr3:46811036-46811536	elavl3	olfactory bulb	Sun et al, 2024	['Diencephalon', 'Forebrain Ventral', 'Hindbrain R1+2', 'Hindbrain R3+4', 'Hindbrain R5+6', 'Hindbrain R7', 'Midbrain', 'Optic Cup', 'Spinal Cord', 'Telencephalon Dorsal']
56	56	3-46811829-46812329	chr3:46810459-46812421	chr3:46811829-46812329	elavl3	olfactory bulb	Sun et al, 2024	['Hindbrain R1+2', 'Hindbrain R3+4', 'Hindbrain R5+6', 'Hindbrain R7', 'Midbrain', 'Optic Cup', 'Telencephalon Dorsal']
57	57	12-25568374-25568874	chr12:25568226-25568907	chr12:25568374-25568874	six3b	optic	Sun et al, 2024	['Diencephalon', 'Forebrain Ventral', 'Optic Cup', 'Telencephalon Dorsal']
58	58	15-2664578-2665078	chr15:2664443-2665077	chr15:2664578-2665078	cldna	otic	Sun et al, 2024	['Epidermis', 'Placode Epibranchial', 'Placode Otic', 'Placode Trigeminal']
59	59	19-3164397-3164897	chr19:3164478-3165136	chr19:3164397-3164897	stm	otic	Sun et al, 2024	['Diencephalon', 'Forebrain Ventral', 'Optic Cup', 'Placode Otic', 'Telencephalon Dorsal']
60	60	20-33930864-33931364	chr20:33930286-33931419	chr20:33930864-33931364	lmx1a	roofplate	Sun et al, 2024	['Diencephalon', 'Hindbrain R1+2', 'Hindbrain R3+4', 'Hindbrain R7', 'Midbrain', 'Neural Crest', 'Optic Cup', 'Telencephalon Dorsal']
